# PCDH17 regulates lysosomal degradative capacity to promote autophagy attenuation during prolonged starvation

**DOI:** 10.64898/2026.09.03.749311

**Authors:** Bohan Chen, Shiou-Ling Lu, Takeshi Noda

## Abstract

Autophagy is induced by nutrient starvation to recycle intracellular constituents; however, its activity must subsequently be attenuated during prolonged nutrient deprivation. The mechanisms underlying this attenuation in mammalian cells remain incompletely understood. Here, using complementary HaloTag-based assays, we show that autophagic activity declines during prolonged starvation in HeLa cells. A genome-wide CRISPR/Cas9 knockout screen designed to identify cells that sustain autophagic activity under these conditions identified protocadherin 17 (PCDH17) as a regulator of autophagy attenuation.

PCDH17 depletion maintained autophagic activity during prolonged starvation without detectably altering mTORC1 signaling, ULK1 abundance, or the proximal machinery of autophagosome formation. Instead, PCDH17 depletion increased lysosomal abundance, acidification, and proteolytic activity, whereas PCDH17 overexpression produced reciprocal effects. We further identified a lysosome-associated PCDH17 subpopulation that is supplied predominantly through the biosynthetic ER–Golgi pathway. This pool undergoes proteolytic processing and lysosomal turnover, with starvation preferentially accelerating degradation of the C-terminal fragment while preserving a comparatively stable N-terminal fragment.

Together, these findings identify PCDH17 as an unexpected negative regulator of lysosomal function and demonstrate that modulation of lysosomal degradative capacity contributes to autophagy attenuation during prolonged starvation.
