## Supplementary material for "PCDH17 regulates lysosomal degradative capacity to promote autophagy attenuation during prolonged starvation": Table S2

### Sheet: Sheet1
symbol	3'UTR	CDS		annotation
TULP1	TRCN0000084023	TRCN0000084027		Binds lipids, especially phosphatidylinositol 3-phosphate, phosphatidylinositol 4-phosphate, phosphatidylinositol 5-phosphate, phosphatidylinositol 3,4-bisphosphate, phosphatidylinositol 4,5-bisphosphate, phosphatidylinositol 3,4,5-bisphosphate, phosphatidylserine and phosphatidic acid (in vitro). Contribute to stimulation of phagocytosis of apoptotic retinal pigment epithelium (RPE) cells and ma…
SLC1A5	TRCN0000043118 (efficiency checked)			Sodium-coupled antiporter of neutral amino acids. In a tri-substrate transport cycle, exchanges neutral amino acids between the extracellular and intracellular compartments, coupled to the inward cotransport of at least one sodium ion
PCDH17		TRCN0000056316	TRCN0000056314
EEF1E1		TRCN0000072446 (efficiency checked)		Positive modulator of ATM response to DNA damage.
CYSRT1		TRCN0000122499	TRCN0000122532	Component of the stratum corneum that may contribute to epidermal antimicrobial host defenses.
CYB561D2		TRCN0000034274 (efficiency checked)		Transmembrane reductase that may use ascorbate as an electron donor in the cytoplasm and transfer electrons across endoplasmic reticulum membranes to reduce monodehydro-L-ascorbate radical and iron cations Fe3+ in the lumen of that compartment.
SESN1	TRCN0000141617 (efficiency checked)			FUNCTION: Functions as an intracellular leucine sensor that negatively regulates the TORC1 signaling pathway through the GATOR complex. In absence of leucine, binds the GATOR subcomplex GATOR2 and prevents TORC1 signaling. Binding of leucine to SESN2 disrupts its interaction with GATOR2 thereby activating the TORC1 signaling pathway (PubMed:25263562, PubMed:26449471). This stress-inducible metabo…
HHLA3		TRCN0000183223		ANKRD13C-DT (ANKRD13C Divergent Transcript) is an RNA Gene, and is affiliated with the lncRNA class.
FAM185A	TRCN0000158865	TRCN0000165521		Located in mitochondrion.
LRP1B		TRCN0000054130	TRCN0000054128	FUNCTION: Potential cell surface proteins that bind and internalize ligands in the process of receptor-mediated endocytosis.
SENP1		TRCN0000004398 (efficiency checked)		FUNCTION: Protease that catalyzes two essential functions in the SUMO pathway (PubMed:10652325, PubMed:15199155, PubMed:15487983, PubMed:16253240, PubMed:16553580, PubMed:21829689, PubMed:21965678, PubMed:23160374, PubMed:24943844, PubMed:25406032, PubMed:29506078, PubMed:34048572, PubMed:37257451). The first is the hydrolysis of an alpha-linked peptide bond at the C-terminal end of the small ubi…
VPS4B		TRCN0000021736 (efficiency checked)		FUNCTION: Involved in late steps of the endosomal multivesicular bodies (MVB) pathway. Recognizes membrane-associated ESCRT-III assemblies and catalyzes their ATP-dependent disassembly, possibly in combination with membrane fission (PubMed:18687924). Redistributes the ESCRT-III components to the cytoplasm for further rounds of MVB sorting. MVBs contain intraluminal vesicles (ILVs) that are genera…
ULK2		TRCN0000196752 (efficiency checked)		FUNCTION: Serine/threonine-protein kinase involved in autophagy in response to starvation. Acts upstream of phosphatidylinositol 3-kinase PIK3C3 to regulate the formation of autophagophores, the precursors of autophagosomes. Part of regulatory feedback loops in autophagy: acts both as a downstream effector and a negative regulator of mammalian target of rapamycin complex 1 (mTORC1) via interactio…
ATG4D	TRCN0000073808	TRCN0000073811		FUNCTION: [Cysteine protease ATG4D]: Cysteine protease that plays a key role in autophagy by mediating both proteolytic activation and delipidation of ATG8 family proteins (PubMed:21177865, PubMed:29458288, PubMed:30661429). The protease activity is required for proteolytic activation of ATG8 family proteins: cleaves the C-terminal amino acid of ATG8 proteins MAP1LC3 and GABARAPL2, to reveal a C-…
FAM69B	TRCN0000141288	TRCN0000122805		This gene encodes a member of the FAM69 family of cysteine-rich type II transmembrane proteins. These proteins localize to the endoplasmic reticulum but their specific functions are unknown.
PPAPDC1A		TRCN0000052733	TRCN0000052737	FUNCTION: Magnesium-independent phospholipid phosphatase with broad substrate specificity (PubMed:17590538). Preferentially catalyzes the conversion of diacylglycerol pyrophosphate into phosphatidate but can also act on phosphatidate and lysophosphatidate (PubMed:17590538). Phospholipid phosphatases are involved in both the synthesis of lipids and the degradation or generation of lipid-signaling …
KCNJ5	TRCN0000005598	TRCN0000010950		FUNCTION: This potassium channel is controlled by G proteins. Inward rectifier potassium channels are characterized by a greater tendency to allow potassium to flow into the cell rather than out of it. Their voltage dependence is regulated by the concentration of extracellular potassium; as external potassium is raised, the voltage range of the channel opening shifts to more positive voltages. Th…
MYRIP	TRCN0000117042	TRCN0000117044		FUNCTION: Rab effector protein involved in melanosome transport. Serves as link between melanosome-bound RAB27A and the motor proteins MYO5A and MYO7A. May link RAB27A-containing vesicles to actin filaments. Functions as a protein kinase A-anchoring protein (AKAP). May act as a scaffolding protein that links PKA to components of the exocytosis machinery, thus facilitating exocytosis, including in…
